# A Cancer-Associated Fibroblast Classification Framework for Single-Cell Data

**DOI:** 10.1101/2022.12.14.520398

**Authors:** Lena Cords, Sandra Tietscher, Tobias Anzeneder, Claus Langwieder, Martin Rees, Natalie de Souza, Bernd Bodenmiller

**Affiliations:** Department of Quantitative Biomedicine, University of Zurich, CH-8057 Zurich, Switzerland; Institute of Molecular Health Sciences, ETH Zurich, CH-8093 Zurich, Switzerland; Life Science Zurich Graduate School, ETH Zurich and University of Zurich, CH-8057 Zurich, Switzerland; Patients’ Tumor Bank of Hope (PATH), D-81337 Munich, Germany; Pathology at Josefshaus, D-44137 Dortmund, Germany

## Abstract

Cancer-associated fibroblasts (CAFs) are a diverse cell population within the tumour microenvironment, where they have critical effects on tumour evolution and patient prognosis. To define CAF phenotypes, we analysed a single-cell RNA sequencing (scRNA-seq) dataset of over 16,000 stromal cells from tumours of 14 breast cancer patients, based on which we defined and functionally annotated nine CAF phenotypes and one class of pericytes. We validated this classification system in four additional cancer types and used highly multiplexed imaging mass cytometry on matched breast cancer samples to confirm our defined CAF phenotypes at the protein level and to analyse their spatial distribution within tumours. This general CAF classification scheme will allow comparison of CAF phenotypes across studies, facilitate analysis of their functional roles, and potentially guide development of new treatment strategies in the future.
