## Supplementary Table 1_ Clinical Data and 10X Run Information for "A Cancer-Associated Fibroblast Classification Framework for Single-Cell Data"

Clinical Data																										10X Run Data
																													Pre-Filter				Post-Filter
Patient ID	Health Status	Gender	Age at Surgery	Menopause Status	Histopathology	T Staging	N Staging	M Staging	Grade	Grade comment	Lymph Node Status (L)	Resection	ER Status by IHC	ER IRS Score	ER percent positive cells by IHC	PR Status by IHC	PR IRS Score	PR percent positive cells by IHC	HER2 Status by IHC	HER2 IHC Score	HER2 Status by FISH or SISH	Ki-67 percent positive cells by IHC	Clinical Subtype	Neoadjuvant Therapy Received	Previous Cancer Incidences	10x Chromium Run	Date	10x Chromium Chemistry	Cells sequenced	Median genes per cell	Mean reads per cell	Sequencing Saturation [%]	Cells sequenced	Median genes per cell	Mean reads per cell
BB011	Breast cancer patient	F	80	post	InvasiveDuctalCarcinoma	pT3	N1a	M1pul	G3	na	L1	R0	P	12	na	P	6	na	N	0	na	70	LumB	no	na	7	20191008	v3, 3' Reagent Kits	12584	1523	34733	50.8	10312	1536	7703
BB035	Breast cancer patient	F	47	pre	InvasiveLobularCarcinoma-mixed-TubularCarcinoma	pT2	N0	M0	G1	na	L0	R0	P	12	na	P	12	na	N	1	na	20	LumB	no	na	6	20191008	v3, 3' Reagent Kits	11577	2156	83106	70.8	8857	2230	11942
BB075	Breast cancer patient	F	66	post	InvasiveDuctalCarcinoma	pT2	N0	M0	G3	na	L0	R0	P	12	na	P	12	na	N	1	na	20	LumB	no	na	5	20190515	v3, 3' Reagent Kits	9904	3011	58706	28.7	6985	3373	17486
BB102	Breast cancer patient	F	65	post	InvasiveLobularCarcinoma	pT2	N1a	M0	G2	na	L0	R0	P	12	na	P	6	na	N	1	na	15	LumA	no	na	3	20190514	v3, 3' Reagent Kits	6980	2714	73268	54.3	4050	2948	15461
BB111	Breast cancer patient	F	45	pre	InvasiveMucinousCarcinoma	pT2	N1	M0	G1	na	na	Rx	P	12	na	P	12	na	N	0	na	5	LumA	no	na	3	20190514	v3, 3' Reagent Kits	8114	2832	66386	54.9	6278	3012	15420
BB129	Breast cancer patient	F	87	post	InvasiveDuctalCarcinoma	pT2	N0	M0	G3	na	na	R0	P	12	na	P	3	na	N	1	na	20	LumB	no	na	2	20190513	v3, 3' Reagent Kits	18993	1955	28213	35.7	14451	1963	8091
BB165	Breast cancer patient	F	34	pre	InvasiveDuctalCarcinoma	ypT2	N0	M0	G3	preneoadjuvant assessment	na	R0	N	0	na	N	0	na	N	1	na	80	TN	yes	na	5	20190515	v3, 3' Reagent Kits	7825	2448	61339	41.6	5309	2647	13274
BB171	Breast cancer patient	F	35	pre	InvasiveDuctalCarcinoma	ypT2	N0	M0	G3	preneoadjuvant assessment	na	R0	N	1	na	P	3	na	N	0	na	60	LumB	yes	na	4	20190514	v3, 3' Reagent Kits	10000	2790	51403	37.3	8078	2928	16255
BB184	Breast cancer patient	F	54	post	InvasiveDuctalCarcinoma	pT2	N0	M0	G2	na	L0	R0	N	1	na	P	6	na	N	0	na	35	LumB	no	yes	6	20191008	v3, 3' Reagent Kits	14548	1331	19117	29.4	8144	1397	5879
BB212	Breast cancer patient	F	46	pre	InvasiveDuctalCarcinoma	pT1c	N1a	M0	G3	na	L1	R0	P	12	na	P	12	na	N	1	na	40	LumB	no	na	7	20191008	v3, 3' Reagent Kits	9338	1854	49108	53.6	6737	1677	8924
BB214	Breast cancer patient	F	75	post	InvasiveDuctalCarcinoma	pT2	N0	M0	G2	na	L0	R0	P	12	na	P	6	na	N	2	negative	30	LumB	no	yes	2	20190513	v3, 3' Reagent Kits	11809	2229	49053	54.5	10036	2189	9659
BB226	Breast cancer patient	F	49	pre	InvasiveDuctalCarcinoma	pT2(m)	N1a	M0	G1	na	Lx	R0	P	12	na	P	12	na	N	0	na	5	LumA	no	na	4	20190514	v3, 3' Reagent Kits	10140	2735	49245	48.0	7851	2811	12579
BB330	Breast cancer patient	F	91	post	InvasiveDuctalCarcinoma	pT1c(m)	Nx	Mx	G3	na	na	R0	P	12	na	P	8	na	P	2	positive	na	LumB/HER2	no	na	1	20190122	v3, 3' Reagent Kits	10329	1587	48269	61.5	7796	1776	9295
BB338	Breast cancer patient	F	54	pre	InvasiveDuctalCarcinoma-mixed with other types	pT1c	N0	Mx	G3	na	na	R0	N	0	na	P	3	na	N	0	na	85	LumB	no	yes	1	20190122	v3, 3' Reagent Kits	17357	1979	22822	27.5	13923	2012	8604
