## Supplementary Table 7_ Antibody Panel for "A Cancer-Associated Fibroblast Classification Framework for Single-Cell Data"

Metal Tag	Target	Antibody Clone	Lot	Provider	Catalogue Number	RRID
Nd144	CD146	Polyclonal	ECL0319041	R&D Systems	AF932	AB_355721
Yb171	CD4	Polyclonal	YS0718031	R&D Systems	AF-379-NA	AB_354469
Sm147	CD11b	M1/70	B186484	Biolegend	101202	AB_312785
Lu175	Keratin Epithelial	AE3	3255457	Millipore	MAB1611	AB_2134409
Lu175	pan Cytokeratin	AE1	3252910	Millipore	MAB1612	AB_2132794
Y89	Myeloperoxidase	Polyclonal	2003045	Dako	A0398	AB_2335676
Nd150	CD68	KP1	2130291	E-Bioscience	14-0688-82	AB_11151139
Sm152	CD3	Polyclonal	GR3229164-6	Dako	A0452	AB_2335677
Yb173	CXCL12 / SDF-1	79018	JOJ0519031	R&D Systems	MAB350-100	AB_2088149
Yb174	CCL21 / 6Ckine	Polyclonal	AYJ218071	R&D Systems	AF366	AB_355327
Nd142	CD11b	SP330	GR3258740-1	Abcam	ab241408	AB_2889379
Nd145	Cadherin-11	283416	VLT0219091	R&D Systems	MAB1790	AB_2076970
Nd148	VCAM1	EPR5047	GR3255420-4	Abcam	ab215380	AB_2894839
Gd156	CD73	D7F9A	2	CST	13160BF	AB_2716625
Gd158	MMP9	D6O3H	4	CST	13667BF	AB_2798289
Er166	CD8a	C8/144B	2132595	E-Bioscience	14-0085-82	AB_11150240
Er167	Fibronectin	10/Fibronectin	6251888	Bection Dickinson	610078	AB_397486
Er167	Collagen I	Polyclonal	GR3253239-3	Abcam	ab34710	AB_731684
Er170	CD34	EP373Y	GR3271518-1	Abcam	ab198395	AB_2889381
Yb172	vWF	poly vwf	3322998	Millipore	AB7356	AB_92216
Yb172	CD31	EPR3094	GR3229164-6	Abcam	ab207090	AB_2889382
Pr141	Histone H3	D1H2	15	CST	4499BF	AB_10544537
In113	FSP1 / S100A4	Polyclonal	3126953	Millipore	136784	AB_10807552
Gd155	Carbonic Anhydrase IX	Polyclonal	VNQ0319011	R&D Systems	AF2188	AB_416562
Nd146	fap	Polyclonal	ZKW0315081	R&D Systems	AF3715	AB_2102369
Sm149	CD20	L26	2059976	E-Bioscience	14-0202-82	AB_10734340
Eu151	Indoleamine 2- 3-dioxygenase	SP260	GR3259345-2	Abcam	ab245737	AB_2894840
Dy162	Vimentin	EPR3776	GR286525-2	Abcam	ab193555	AB_2814713
Dy164	CXCL13	Polyclonal	BAS0317101	R&D Systems	AF801	AB_355613
Er168	LYVE-1	Polyclonal	KPY0119052	R&D Systems	AF2089	AB_355144
Pt194	Ki-67	B56	8116751	Bection Dickinson	556003	AB_396287
Ho165	PNAd	MECA-79	B257139	Biolegend	120802	AB_493555
Dy163	FOXP3	236A/E7	2129676	E-Bioscience	14-4777-82	AB_467556
Nd143	HLA-DR	TAL 1B5	GR3222279-4	Abcam	ab20181	AB_445401
Sm154	CD11c	D3V1E	2	CST	45581BF	AB_2799286
Dy161	CD10	E5P7S	2	CST	65534	AB_2894842
Eu153	Podoplanin	NC-08	B260834	Biolegend	337002	AB_1595511
Tm169	CD140b	Y92	GR296584-4	Abcam	ab215978	AB_2894841
In115	SMA	1A4	2183900	E-Bioscience	14-9760-82	AB_2572996
Tb159	p75 / CD271	Polyclonal	ANT007AN0702	alomone labs	ANT-007	AB_2039968
Bi209	CD45	2B11	2003422	E-Bioscience	14-9457-82	AB_11063696
